# Tunable, proteolytic dosage control of CRISPR-Cas systems enables precise gene therapy for dosage-sensitive disorders

**DOI:** 10.1101/2024.10.09.617463

**Authors:** Noa Katz, Connie An, Minza Haque, Sophia Mahiout, Yu-Ju Lee, Josh Tycko, Meng Zhang, Jeewoo Kang, Lacramioara Bintu, Michael C Bassik, Wei-Hsiang Huang, Xiaojing J Gao

## Abstract

The ability to modulate gene expression using modular, universal genetic tools such as CRISPR-Cas shows great potential for gene therapy. Yet the inherent stochasticity of delivery methods leads to variation in target gene expression, limiting applications in systems sensitive to dosage. Thus, we implement an incoherent feedforward loop (IFFL) based on proteolytic cleavage of dCas to reduce gene expression variability against the variability of vector delivery. We demonstrate dosage control of gene activation and repression, post-delivery tuning, and mRNA delivery compatibility using a genome-integrated marker. As a therapeutically relevant example, we then turn to the dosage-sensitive gene *RAI1,* the haploinsufficiency and triplosensitivity of which cause two genetic neurodevelopmental disorders. We demonstrate more consistent *Rai1* activation using our IFFL in wild-type mouse brains compared to conventional CRISPRa. Lastly, we deliver our IFFL to an *Rai1^+/-^* mouse model, improving the survivability of neonatal pan-brain CRISPRa-based gene therapy and rescuing multiple phenotypes.
