## Supplemental Table 1 for "Tunable, proteolytic dosage control of CRISPR-Cas systems enables precise gene therapy for dosage-sensitive disorders"

### Sheet: Sheet1
Constant	name	value	units	source
volume of a mammalian cell	-	1	pL	Main text (44)
protein half life	-	24	h	Assume cell divides after 24h (max half-life)
mRNA half life (median)	-	9	h	Main text (46)
Translation rate constant (median)	-	140	proteins/(RNA-h)	Main text (46)
Background target transcription rate	k_bac_target	0.0048	nM/h	Used Rai12 transcription rate from Table S3 (47)
target transcription rate w/ CRISPRa	k_on_target	0.48	nM/h	Assume 100-fold increase from background transcription rate
target mRNA degradation rate	deg_mtarget	0.077	/h	Assume 9h half life
target degradation rate	deg_target	0.029	/h	Assume 24h half life
target translation rate	trans_target	66	/h	Used Rai12 translation rate from Table S3 (46)
TEV Km	-	93000	nM	Table II (47)
TEV kcat	-	1242	/h	Table II (47)
TEV kcat/Km	k_cut_TEV	0.01335	/(nM h)	calculated from Km and kcat values
Cas13 kcat/Km	k_cut_Cas13	0.01335	/(nM h)	Assume same as TEV
TEV mRNA degradation rate	deg_mtev	0.077	/h	Assume 9h half life
TEV degradation rate	deg_tev	0.029	/h	Assume 24h half life
TEV translation rate	trans_tev	140	/h	Assume median translation rate constant
dCas9 Kd (dissociation constant)	k_dcasAct	2.7	nM	Table 2 (48)
dCas9/Cas13 mRNA degradation rate	deg_mCas9	0.077	/h	Assume 9h half life
dCas9/Cas13 degradaton rate	deg_Cas9	0.029	/h	Assume 24h half life
dCas9/Cas13 translation rate	trans_Cas9	140	/h	Assume median translation rate constant
Plasmid transcription rate (dCas9 and TEV)	a	1710	nM/(h-ng plasmid)	See details in STAR Methods
